# Functional reconstitution of a bacterial CO_2_ concentrating mechanism in *E. coli*

**DOI:** 10.1101/2020.05.27.119784

**Authors:** Avi I. Flamholz, Eli Dugan, Cecilia Blikstad, Shmuel Gleizer, Roee Ben-Nissan, Shira Amram, Niv Antonovsky, Sumedha Ravishankar, Elad Noor, Arren Bar-Even, Ron Milo, David F. Savage

## Abstract

Many photosynthetic organisms employ a CO_2_ concentrating mechanism (CCM) to increase the rate of CO_2_ fixation via the Calvin cycle. CCMs catalyze ≈50% of global photosynthesis, yet it remains unclear which genes and proteins are required to produce this complex adaptation. We describe the construction of a functional CCM in a non-native host, achieved by expressing genes from an autotrophic bacterium in an engineered *E. coli* strain. Expression of 20 CCM genes enabled *E. coli* to grow by fixing CO_2_ from ambient air into biomass, with growth depending on CCM components. Bacterial CCMs are therefore genetically compact and readily transplanted, rationalizing their presence in diverse bacteria. Reconstitution enabled genetic experiments refining our understanding of the CCM, thereby laying the groundwork for deeper study and engineering of the cell biology supporting CO_2_ assimilation in diverse organisms.

**One Sentence Summary:** A bacterial CO_2_ concentrating mechanism enables *E. coli* to fix CO_2_ from ambient air.
