## Supplementary Tables for "Functional reconstitution of a bacterial CO_2_ concentrating mechanism in *E. coli*"

### Sheet: Table S1 - strains
Strain Name	Genotype	Antibiotic Resistance	Note	Reference	Link
BW25113		None	KEIO library parent strain	Baba et al., 2006; Datsenko and Wanner, 2000	https://cgsc2.biology.yale.edu/Strain.php?ID=64667
EDCM636	MG1655 ΔlacZY can<>FLK2	Kanamycin	Acquired from the Yale Coli Genetic Stock Center	Merlin and Masters, 2003	https://cgsc2.biology.yale.edu/Strain.php?ID=82987
ΔrpiAB	BW25113 ΔrpiAB Δedd	None	Derived by P1 transduction from the KEIO library	This study
CAfree	BW25113 ΔcynT Δcan	None	Derived by P1 transduction of EDCM636 into the KEIO ΔcynT strain and subsequent curing of kanamycin resistance.	Desmarais et al., 2019; Du et al., 2014
CCMB1	BW25113 ΔrpiAB Δedd ΔcynT Δcan	None	Derived by P1 transduction from the KEIO library and EDCM636 into ΔrpiAB	This study

### Sheet: Table S2 - plasmids
Plasmid Name	Parent	Resistance Marker	Promoter	Induction	Expresses	Mutations	Additional Notes
pFE-sfGFP	pZE21	KanR	PLtet0-1	aTc	Superfolder GFP	NA	pZE21 expressing GFP under PLtet0-1 and constitutive tetR
pFA-sfGFP	pZA31	CmR	PLtet0-1	aTc	Superfolder GFP	NA	pZA31 expressing GFP under PLtet0-1 and constitutive tetR
p1A	pFE-sfGFP	KanR	PLtet0-1	aTc	CbbLS and Prk	NA	H. neapolitanus CbbLS and Prk from S. elongatus PCC 7942
p1A CbbL-	pFE1A	KanR	PLtet0-1	aTc	Inactive CbbLS and Prk	CbbL K194M
p1A Prk-	pFE1A	KanR	PLtet0-1	aTc	CbbLS and inactive Prk	Prk K20M S21A
pCB	pFE-sfGFP and pHnCB10	KanR	PLtet0-1	aTc	pHnCB10 derived carboxysome operon, prk	NA
pCB-gg	pCB	KanR	PLtet0-1	aTc	pHnCB10 derived carboxysome operon, prk	See Table S4 and Methods	pCB after selection for CCMB1 growth on gluconate at 10% CO2
pCB’	pCB-gg	KanR	PLtet0-1	aTc	pHnCB10 derived carboxysome operon, prk	See Table S4 and Methods	pCB reconstructed after selection for CCMB1 growth on glycerol under ambient air
pCB’ CsosCA-	pCB'	KanR	PLtet0-1	aTc	Carboxysome operon with inactive CsoSCA, prk	CsosCA C173S	Inactivation of CsoSCA by removal of a catalytic Zn-binding cysteine
pCB’ CsoS2 ΔNTD	pCB'	KanR	PLtet0-1	aTc	Carboxysome operon with truncated CsoS2, prk	Deletion of residues 2-256 of CsoS2	Deletion of rubisco-binding N-terminus of CsoS2
pCB’ Δcsos4AB	pCB'	KanR	PLtet0-1	aTc	Carboxysome operon lacking CsoS4AB, prk	csoS4AB deletion	Deletion of pentameric vertex proteins CsoS4AB
pCB’ CbbL Y72R	pCB'	KanR	PLtet0-1	aTc	Carboxysome operon with point mutation to CbbL, prk	CbbL Y72R	Substitution of CsoS2-binding tyrosine with arginine
pCCM	pFA-sfGFP	CmR	PLtet0-1	aTc	Second CCM operon cloned from H. neapolitanus	NA	pFA expressing the remaining 11 genes in the H. neapolitanus CCM cluster
pCCM’	pCCM	CmR	PLtet0-1	aTc	Second CCM operon	See table S4	pCCM reconstructed after selection for CCMB1 growth on glycerol under ambient air
pCCM’ ΔacRAF	pCCM'	CmR	PLtet0-1	aTc	Second CCM operon lacking acRAF	acRAF deletion	Deletion of putative rubisco chaperone, acRAF
pCCM’ CbbQ-	pCCM'	CmR	PLtet0-1	aTc	Second CCM operon with inactive CbbQ	CbbQ K46A, E107Q	Inactivation of CbbQ subunit of CbbOQ rubisco activase
pCCM’ DabA-	pCCM'	CmR	PLtet0-1	aTc	Second CCM operon with inactive DabA1	DabA1 C462A, D464A	Inactivation of DabA1 subunit of dabAB1 inorganic carbon transporter

### Sheet: Table S3 - genotyping primers
Primer ID	Description	Sequence
AF52	rpiA locus, forward primer	gtgcggatttgcatccgc
AF53	rpiA locus, reverse primer	ccgttgtatgctttatttgcggg
AF86	zwf locus locus, forward primer	aaagcctcgtgggtgaat
AF87	zwf locus locus, reverse primer	gcgcttttcccgtaatcg
AF137	cynT locus, forward primer	tcggcgagtagtctgcc
AF138	cynT locus, reverse primer	cttatttttaaaccatcaggagttccac

### Sheet: Table S4 - mutations due to sel
Plasmids	Nucleotide Change	Genetic Element	Consequence
pCB-gg and pCB'	5513T>G	tet repressor	tetR E37A
pCB-gg and pCB'	7758G>T	second tet operator	tetO2+8T
pCCM'	NA	Origin of replication	p15A origin replaced with high-copy colE1 origin
